# Investigating the possible origin and transmission routes of SARS-CoV-2 genomes and variants of concern in Bangladesh

**DOI:** 10.1101/2021.05.24.444482

**Authors:** Abdullah Al Nahid, Ajit Ghosh

## Abstract

The COVID-19 pandemic induced by the SARS-CoV-2 virus and its variants has ravaged most countries around the world including Bangladesh. We have analyzed publicly available genomic data to understand the current COVID-19 outbreak scenario as well as the evolutionary origin and transmission routes of SARS-CoV-2 isolates in Bangladesh. All the early isolates as well as recent B.1.1.7 and B.1.351 variants had already spread across the major divisional cities of Bangladesh. A sex biasness towards male COVID-19 patient samples sequencing has observed over female in all age-group, that could be the trend in infection rate. Phylogenetic analysis indicated a total of 13 estimated countries, including Italy, India, United Kingdom, Saudi Arabia, United Arab Emirates, Germany, Australia, New Zealand, South Africa, Democratic Republic of the Congo, United States, Russia, and Denmark, could be the possible origin introduced SARS-CoV-2 isolates in Bangladesh due to regional and intercontinental travel. Recent, B.1.1.7 variant could be imported from a total of 7 estimated countries including UK, India, Nigeria, Spain, Ireland, Australia, and Indonesia, while South Africa and the United States are the most likely sources of B.1351 variant in Bangladesh. Based on these findings, public health strategies could be designed and implemented to reduce the local transmission of the virus.
