## Supplementary material for "Investigating the possible origin and transmission routes of SARS-CoV-2 genomes and variants of concern in Bangladesh": Dataset S1

### Sheet: G1
GISAID Accession No.	Collection Date	Country
EPI_ISL_600438	2020-03-07	Bangladesh
EPI_ISL_600431	2020-03-13	Bangladesh
EPI_ISL_600552	2020-03-14	Bangladesh
EPI_ISL_600436	2020-03-15	Bangladesh
EPI_ISL_600440	2020-03-17	Bangladesh
EPI_ISL_600442	2020-03-20	Bangladesh
EPI_ISL_600549	2020-03-21	Bangladesh
EPI_ISL_600557	2020-03-23	Bangladesh
EPI_ISL_600564	2020-03-26	Bangladesh
EPI_ISL_600562	2020-03-26	Bangladesh
EPI_ISL_600559	2020-03-26	Bangladesh
EPI_ISL_600554	2020-03-26	Bangladesh
EPI_ISL_492028	2020-03-30	Bangladesh
EPI_ISL_600441	2020-04-05	Bangladesh
EPI_ISL_600439	2020-04-05	Bangladesh
EPI_ISL_600567	2020-04-07	Bangladesh
EPI_ISL_600429	2020-04-08	Bangladesh
EPI_ISL_468077	2020-04-08	Bangladesh
EPI_ISL_600428	2020-04-09	Bangladesh
EPI_ISL_600433	2020-04-09	Bangladesh
EPI_ISL_600434	2020-04-09	Bangladesh
EPI_ISL_600432	2020-04-09	Bangladesh
EPI_ISL_600435	2020-04-10	Bangladesh
EPI_ISL_600444	2020-04-14	Bangladesh
EPI_ISL_600484	2020-04-14	Bangladesh
EPI_ISL_600454	2020-04-14	Bangladesh
EPI_ISL_468072	2020-04-17	Bangladesh
EPI_ISL_468071	2020-04-17	Bangladesh
EPI_ISL_447899	2020-04-18	Bangladesh
EPI_ISL_437912	2020-04-18	Bangladesh
EPI_ISL_468070	2020-04-20	Bangladesh
EPI_ISL_600430	2020-04-20	Bangladesh
EPI_ISL_768735	2020-04-24	Bangladesh
EPI_ISL_768738	2020-04-24	Bangladesh
EPI_ISL_445244	2020-04-25	Bangladesh
EPI_ISL_445215	2020-04-28	Bangladesh
EPI_ISL_445213	2020-04-28	Bangladesh
EPI_ISL_445214	2020-04-28	Bangladesh
EPI_ISL_445216	2020-04-28	Bangladesh
EPI_ISL_445217	2020-04-28	Bangladesh
EPI_ISL_774897	2020-04-29	Bangladesh
EPI_ISL_774898	2020-04-29	Bangladesh
EPI_ISL_774901	2020-04-29	Bangladesh
EPI_ISL_774907	2020-04-29	Bangladesh
EPI_ISL_774908	2020-04-29	Bangladesh
EPI_ISL_774899	2020-04-29	Bangladesh
EPI_ISL_774888	2020-04-29	Bangladesh
EPI_ISL_774902	2020-04-29	Bangladesh
EPI_ISL_774906	2020-04-29	Bangladesh
EPI_ISL_774887	2020-04-29	Bangladesh
EPI_ISL_774905	2020-04-29	Bangladesh
EPI_ISL_774904	2020-04-29	Bangladesh
EPI_ISL_774903	2020-04-29	Bangladesh
EPI_ISL_774886	2020-04-29	Bangladesh
EPI_ISL_774900	2020-04-29	Bangladesh
EPI_ISL_774909	2020-04-29	Bangladesh
EPI_ISL_774896	2020-04-29	Bangladesh
EPI_ISL_774892	2020-04-29	Bangladesh
EPI_ISL_605888	2020-04-29	Bangladesh
EPI_ISL_605889	2020-04-29	Bangladesh
EPI_ISL_605890	2020-04-29	Bangladesh
EPI_ISL_605891	2020-04-29	Bangladesh
EPI_ISL_774893	2020-04-29	Bangladesh
EPI_ISL_774894	2020-04-29	Bangladesh
EPI_ISL_605892	2020-04-29	Bangladesh
EPI_ISL_605893	2020-04-29	Bangladesh
EPI_ISL_605894	2020-04-29	Bangladesh
EPI_ISL_605895	2020-04-29	Bangladesh
EPI_ISL_774895	2020-04-29	Bangladesh
EPI_ISL_605896	2020-04-29	Bangladesh
EPI_ISL_605897	2020-04-29	Bangladesh
EPI_ISL_774910	2020-04-29	Bangladesh
EPI_ISL_605898	2020-04-29	Bangladesh
EPI_ISL_605899	2020-04-29	Bangladesh
EPI_ISL_774889	2020-04-29	Bangladesh
EPI_ISL_774911	2020-04-29	Bangladesh
EPI_ISL_605884	2020-04-29	Bangladesh
EPI_ISL_774913	2020-04-29	Bangladesh
EPI_ISL_605908	2020-04-29	Bangladesh
EPI_ISL_605907	2020-04-29	Bangladesh
EPI_ISL_605906	2020-04-29	Bangladesh
EPI_ISL_605905	2020-04-29	Bangladesh
EPI_ISL_605904	2020-04-29	Bangladesh
EPI_ISL_605903	2020-04-29	Bangladesh
EPI_ISL_605902	2020-04-29	Bangladesh
EPI_ISL_605901	2020-04-29	Bangladesh
EPI_ISL_605900	2020-04-29	Bangladesh
EPI_ISL_605882	2020-04-29	Bangladesh
EPI_ISL_605883	2020-04-29	Bangladesh
EPI_ISL_774891	2020-04-29	Bangladesh
EPI_ISL_774912	2020-04-29	Bangladesh
EPI_ISL_605886	2020-04-29	Bangladesh
EPI_ISL_605885	2020-04-29	Bangladesh
EPI_ISL_774872	2020-04-29	Bangladesh
EPI_ISL_774885	2020-04-29	Bangladesh
EPI_ISL_774884	2020-04-29	Bangladesh
EPI_ISL_774883	2020-04-29	Bangladesh
EPI_ISL_774882	2020-04-29	Bangladesh
EPI_ISL_774881	2020-04-29	Bangladesh
EPI_ISL_774880	2020-04-29	Bangladesh
EPI_ISL_605887	2020-04-29	Bangladesh
EPI_ISL_774879	2020-04-29	Bangladesh
EPI_ISL_774877	2020-04-29	Bangladesh
EPI_ISL_774876	2020-04-29	Bangladesh
EPI_ISL_774875	2020-04-29	Bangladesh
EPI_ISL_774874	2020-04-29	Bangladesh
EPI_ISL_774873	2020-04-29	Bangladesh
EPI_ISL_774878	2020-04-29	Bangladesh
EPI_ISL_774890	2020-04-29	Bangladesh
EPI_ISL_600437	2020-05-02	Bangladesh
EPI_ISL_477128	2020-05-02	Bangladesh
EPI_ISL_450344	2020-05-03	Bangladesh
EPI_ISL_468078	2020-05-03	Bangladesh
EPI_ISL_477125	2020-05-05	Bangladesh
EPI_ISL_475570	2020-05-06	Bangladesh
EPI_ISL_450843	2020-05-06	Bangladesh
EPI_ISL_450842	2020-05-06	Bangladesh
EPI_ISL_450840	2020-05-06	Bangladesh
EPI_ISL_450839	2020-05-06	Bangladesh
EPI_ISL_466626	2020-05-07	Bangladesh
EPI_ISL_465163	2020-05-07	Bangladesh
EPI_ISL_450342	2020-05-08	Bangladesh
EPI_ISL_492029	2020-05-08	Bangladesh
EPI_ISL_464159	2020-05-09	Bangladesh
EPI_ISL_466686	2020-05-09	Bangladesh
EPI_ISL_450343	2020-05-09	Bangladesh
EPI_ISL_477126	2020-05-09	Bangladesh
EPI_ISL_466629	2020-05-10	Bangladesh
EPI_ISL_450345	2020-05-10	Bangladesh
EPI_ISL_450339	2020-05-10	Bangladesh
EPI_ISL_464165	2020-05-10	Bangladesh
EPI_ISL_466630	2020-05-10	Bangladesh
EPI_ISL_466636	2020-05-10	Bangladesh
EPI_ISL_468073	2020-05-10	Bangladesh
EPI_ISL_465164	2020-05-10	Bangladesh
EPI_ISL_458133	2020-05-11	Bangladesh
EPI_ISL_447904	2020-05-11	Bangladesh
EPI_ISL_600535	2020-05-11	Bangladesh
EPI_ISL_768729	2020-05-12	Bangladesh
EPI_ISL_768732	2020-05-13	Bangladesh
EPI_ISL_450340	2020-05-13	Bangladesh
EPI_ISL_450341	2020-05-13	Bangladesh
EPI_ISL_450841	2020-05-13	Bangladesh
EPI_ISL_492031	2020-05-14	Bangladesh
EPI_ISL_492030	2020-05-14	Bangladesh
EPI_ISL_468075	2020-05-14	Bangladesh
EPI_ISL_600543	2020-05-14	Bangladesh
EPI_ISL_468076	2020-05-16	Bangladesh
EPI_ISL_625459	2020-05-16	Bangladesh
EPI_ISL_468074	2020-05-17	Bangladesh
EPI_ISL_600538	2020-05-17	Bangladesh
EPI_ISL_605915	2020-05-18	Bangladesh
EPI_ISL_605922	2020-05-18	Bangladesh
EPI_ISL_605923	2020-05-18	Bangladesh
EPI_ISL_1493108	2020-05-18	Bangladesh
EPI_ISL_1493106	2020-05-18	Bangladesh
EPI_ISL_605921	2020-05-18	Bangladesh
EPI_ISL_605920	2020-05-18	Bangladesh
EPI_ISL_605914	2020-05-18	Bangladesh
EPI_ISL_605919	2020-05-18	Bangladesh
EPI_ISL_605918	2020-05-18	Bangladesh
EPI_ISL_605917	2020-05-18	Bangladesh
EPI_ISL_605916	2020-05-18	Bangladesh
EPI_ISL_600530	2020-05-18	Bangladesh
EPI_ISL_600533	2020-05-19	Bangladesh
EPI_ISL_600546	2020-05-20	Bangladesh
EPI_ISL_600541	2020-05-20	Bangladesh
EPI_ISL_477127	2020-05-21	Bangladesh
EPI_ISL_482701	2020-05-21	Bangladesh
EPI_ISL_455420	2020-05-21	Bangladesh
EPI_ISL_462098	2020-05-21	Bangladesh
EPI_ISL_455458	2020-05-21	Bangladesh
EPI_ISL_455459	2020-05-21	Bangladesh
EPI_ISL_850945	2020-05-21	Bangladesh
EPI_ISL_462097	2020-05-23	Bangladesh
EPI_ISL_625460	2020-05-23	Bangladesh
EPI_ISL_477129	2020-05-23	Bangladesh
EPI_ISL_469298	2020-05-23	Bangladesh
EPI_ISL_833180	2020-05-23	Bangladesh
EPI_ISL_462090	2020-05-23	Bangladesh
EPI_ISL_469297	2020-05-23	Bangladesh
EPI_ISL_469286	2020-05-23	Bangladesh
EPI_ISL_469299	2020-05-23	Bangladesh
EPI_ISL_462091	2020-05-23	Bangladesh
EPI_ISL_462095	2020-05-23	Bangladesh
EPI_ISL_462092	2020-05-23	Bangladesh
EPI_ISL_462093	2020-05-23	Bangladesh
EPI_ISL_462096	2020-05-23	Bangladesh
EPI_ISL_462094	2020-05-23	Bangladesh
EPI_ISL_475760	2020-05-24	Bangladesh
EPI_ISL_605912	2020-05-24	Bangladesh
EPI_ISL_605910	2020-05-24	Bangladesh
EPI_ISL_605909	2020-05-24	Bangladesh
EPI_ISL_475169	2020-05-24	Bangladesh
EPI_ISL_625461	2020-05-24	Bangladesh
EPI_ISL_605911	2020-05-24	Bangladesh
EPI_ISL_833178	2020-05-24	Bangladesh
EPI_ISL_850180	2020-05-24	Bangladesh
EPI_ISL_605913	2020-05-24	Bangladesh
EPI_ISL_850506	2020-05-24	Bangladesh
EPI_ISL_475754	2020-05-24	Bangladesh
EPI_ISL_475170	2020-05-24	Bangladesh
EPI_ISL_466639	2020-05-26	Bangladesh
EPI_ISL_466692	2020-05-26	Bangladesh
EPI_ISL_464164	2020-05-26	Bangladesh
EPI_ISL_466637	2020-05-26	Bangladesh
EPI_ISL_466687	2020-05-26	Bangladesh
EPI_ISL_466638	2020-05-26	Bangladesh
EPI_ISL_625462	2020-05-27	Bangladesh
EPI_ISL_833151	2020-05-30	Bangladesh
EPI_ISL_477131	2020-05-30	Bangladesh
EPI_ISL_477130	2020-05-30	Bangladesh
EPI_ISL_498783	2020-05-31	Bangladesh
EPI_ISL_498933	2020-05-31	Bangladesh
EPI_ISL_498789	2020-05-31	Bangladesh
EPI_ISL_504181	2020-05-31	Bangladesh
EPI_ISL_498790	2020-05-31	Bangladesh
EPI_ISL_1493103	2020-05-31	Bangladesh
EPI_ISL_498932	2020-05-31	Bangladesh
EPI_ISL_498788	2020-05-31	Bangladesh
EPI_ISL_504180	2020-05-31	Bangladesh
EPI_ISL_625463	2020-05-31	Bangladesh
EPI_ISL_464163	2020-05-31	Bangladesh
EPI_ISL_464166	2020-05-31	Bangladesh
EPI_ISL_466691	2020-06-01	Bangladesh
EPI_ISL_466627	2020-06-01	Bangladesh
EPI_ISL_466694	2020-06-01	Bangladesh
EPI_ISL_466693	2020-06-01	Bangladesh
EPI_ISL_466690	2020-06-01	Bangladesh
EPI_ISL_466628	2020-06-01	Bangladesh
EPI_ISL_466688	2020-06-01	Bangladesh
EPI_ISL_466650	2020-06-01	Bangladesh
EPI_ISL_466649	2020-06-01	Bangladesh
EPI_ISL_466645	2020-06-01	Bangladesh
EPI_ISL_466689	2020-06-01	Bangladesh
EPI_ISL_464162	2020-06-01	Bangladesh
EPI_ISL_464161	2020-06-01	Bangladesh
EPI_ISL_464160	2020-06-01	Bangladesh
EPI_ISL_466644	2020-06-01	Bangladesh
EPI_ISL_469300	2020-06-02	Bangladesh
EPI_ISL_469285	2020-06-02	Bangladesh
EPI_ISL_625464	2020-06-02	Bangladesh
EPI_ISL_498793	2020-06-03	Bangladesh
EPI_ISL_498794	2020-06-03	Bangladesh
EPI_ISL_498795	2020-06-03	Bangladesh
EPI_ISL_504182	2020-06-03	Bangladesh
EPI_ISL_498792	2020-06-03	Bangladesh
EPI_ISL_498791	2020-06-03	Bangladesh
EPI_ISL_498796	2020-06-04	Bangladesh
EPI_ISL_803118	2020-06-06	Bangladesh
EPI_ISL_475167	2020-06-07	Bangladesh
EPI_ISL_475165	2020-06-07	Bangladesh
EPI_ISL_475756	2020-06-07	Bangladesh
EPI_ISL_470801	2020-06-07	Bangladesh
EPI_ISL_475757	2020-06-07	Bangladesh
EPI_ISL_475083	2020-06-07	Bangladesh
EPI_ISL_475758	2020-06-07	Bangladesh
EPI_ISL_475084	2020-06-07	Bangladesh
EPI_ISL_475166	2020-06-07	Bangladesh
EPI_ISL_475755	2020-06-07	Bangladesh
EPI_ISL_475759	2020-06-07	Bangladesh
EPI_ISL_803865	2020-06-07	Bangladesh
EPI_ISL_475168	2020-06-07	Bangladesh
EPI_ISL_475171	2020-06-07	Bangladesh
EPI_ISL_475172	2020-06-07	Bangladesh
EPI_ISL_475173	2020-06-07	Bangladesh
EPI_ISL_475238	2020-06-07	Bangladesh
EPI_ISL_475761	2020-06-07	Bangladesh
EPI_ISL_600492	2020-06-08	Bangladesh
EPI_ISL_600517	2020-06-08	Bangladesh
EPI_ISL_625458	2020-06-09	Bangladesh
EPI_ISL_768728	2020-06-09	Bangladesh
EPI_ISL_475573	2020-06-11	Bangladesh
EPI_ISL_475571	2020-06-11	Bangladesh
EPI_ISL_477139	2020-06-11	Bangladesh
EPI_ISL_483622	2020-06-12	Bangladesh
EPI_ISL_483627	2020-06-12	Bangladesh
EPI_ISL_483623	2020-06-12	Bangladesh
EPI_ISL_483624	2020-06-12	Bangladesh
EPI_ISL_477133	2020-06-12	Bangladesh
EPI_ISL_600512	2020-06-12	Bangladesh
EPI_ISL_768737	2020-06-13	Bangladesh
EPI_ISL_483691	2020-06-14	Bangladesh
EPI_ISL_483647	2020-06-14	Bangladesh
EPI_ISL_477135	2020-06-14	Bangladesh
EPI_ISL_477134	2020-06-14	Bangladesh
EPI_ISL_483645	2020-06-14	Bangladesh
EPI_ISL_625466	2020-06-14	Bangladesh
EPI_ISL_625465	2020-06-14	Bangladesh
EPI_ISL_483646	2020-06-14	Bangladesh
EPI_ISL_477132	2020-06-14	Bangladesh
EPI_ISL_768731	2020-06-14	Bangladesh
EPI_ISL_600519	2020-06-15	Bangladesh
EPI_ISL_483628	2020-06-15	Bangladesh
EPI_ISL_483626	2020-06-15	Bangladesh
EPI_ISL_477140	2020-06-16	Bangladesh
EPI_ISL_477136	2020-06-16	Bangladesh
EPI_ISL_483633	2020-06-16	Bangladesh
EPI_ISL_483632	2020-06-16	Bangladesh
EPI_ISL_600510	2020-06-16	Bangladesh
EPI_ISL_483694	2020-06-16	Bangladesh
EPI_ISL_768733	2020-06-17	Bangladesh
EPI_ISL_600495	2020-06-17	Bangladesh
EPI_ISL_480414	2020-06-17	Bangladesh
EPI_ISL_803117	2020-06-17	Bangladesh
EPI_ISL_477138	2020-06-17	Bangladesh
EPI_ISL_480443	2020-06-17	Bangladesh
EPI_ISL_480444	2020-06-17	Bangladesh
EPI_ISL_483635	2020-06-17	Bangladesh
EPI_ISL_483634	2020-06-17	Bangladesh
EPI_ISL_625467	2020-06-17	Bangladesh
EPI_ISL_483695	2020-06-17	Bangladesh
EPI_ISL_482700	2020-06-18	Bangladesh
EPI_ISL_803853	2020-06-18	Bangladesh
EPI_ISL_746318	2020-06-18	Bangladesh
EPI_ISL_803121	2020-06-18	Bangladesh
EPI_ISL_477137	2020-06-18	Bangladesh
EPI_ISL_480415	2020-06-18	Bangladesh
EPI_ISL_803850	2020-06-18	Bangladesh
EPI_ISL_482489	2020-06-18	Bangladesh
EPI_ISL_482488	2020-06-18	Bangladesh
EPI_ISL_482487	2020-06-18	Bangladesh
EPI_ISL_482486	2020-06-18	Bangladesh
EPI_ISL_482485	2020-06-18	Bangladesh
EPI_ISL_480450	2020-06-18	Bangladesh
EPI_ISL_480449	2020-06-18	Bangladesh
EPI_ISL_480448	2020-06-18	Bangladesh
EPI_ISL_480447	2020-06-18	Bangladesh
EPI_ISL_480446	2020-06-18	Bangladesh
EPI_ISL_480445	2020-06-18	Bangladesh
EPI_ISL_480442	2020-06-18	Bangladesh
EPI_ISL_803852	2020-06-18	Bangladesh
EPI_ISL_480441	2020-06-18	Bangladesh
EPI_ISL_480439	2020-06-18	Bangladesh
EPI_ISL_480427	2020-06-18	Bangladesh
EPI_ISL_480426	2020-06-18	Bangladesh
EPI_ISL_480425	2020-06-18	Bangladesh
EPI_ISL_480424	2020-06-18	Bangladesh
EPI_ISL_498227	2020-06-18	Bangladesh
EPI_ISL_498228	2020-06-18	Bangladesh
EPI_ISL_480421	2020-06-18	Bangladesh
EPI_ISL_480420	2020-06-18	Bangladesh
EPI_ISL_480419	2020-06-18	Bangladesh
EPI_ISL_480418	2020-06-18	Bangladesh
EPI_ISL_480417	2020-06-18	Bangladesh
EPI_ISL_480416	2020-06-18	Bangladesh
EPI_ISL_480440	2020-06-18	Bangladesh
EPI_ISL_600498	2020-06-18	Bangladesh
EPI_ISL_600487	2020-06-19	Bangladesh
EPI_ISL_600480	2020-06-19	Bangladesh
EPI_ISL_625471	2020-06-19	Bangladesh
EPI_ISL_600445	2020-06-19	Bangladesh
EPI_ISL_483629	2020-06-20	Bangladesh
EPI_ISL_600451	2020-06-20	Bangladesh
EPI_ISL_483630	2020-06-20	Bangladesh
EPI_ISL_600456	2020-06-20	Bangladesh
EPI_ISL_483641	2020-06-20	Bangladesh
EPI_ISL_483636	2020-06-20	Bangladesh
EPI_ISL_483644	2020-06-20	Bangladesh
EPI_ISL_483693	2020-06-20	Bangladesh
EPI_ISL_483699	2020-06-20	Bangladesh
EPI_ISL_600463	2020-06-20	Bangladesh
EPI_ISL_600461	2020-06-20	Bangladesh
EPI_ISL_483631	2020-06-20	Bangladesh
EPI_ISL_483642	2020-06-20	Bangladesh
EPI_ISL_483643	2020-06-20	Bangladesh
EPI_ISL_483700	2020-06-20	Bangladesh
EPI_ISL_600449	2020-06-20	Bangladesh
EPI_ISL_600459	2020-06-20	Bangladesh
EPI_ISL_625457	2020-06-21	Bangladesh
EPI_ISL_768736	2020-06-22	Bangladesh
EPI_ISL_768739	2020-06-23	Bangladesh
EPI_ISL_483703	2020-06-24	Bangladesh
EPI_ISL_483705	2020-06-24	Bangladesh
EPI_ISL_483692	2020-06-24	Bangladesh
EPI_ISL_483707	2020-06-24	Bangladesh
EPI_ISL_483710	2020-06-24	Bangladesh
EPI_ISL_768734	2020-06-24	Bangladesh
EPI_ISL_803867	2020-06-24	Bangladesh
EPI_ISL_746319	2020-06-26	Bangladesh
EPI_ISL_483686	2020-06-26	Bangladesh
EPI_ISL_483687	2020-06-26	Bangladesh
EPI_ISL_483689	2020-06-27	Bangladesh
EPI_ISL_774984	2020-06-27	Bangladesh
EPI_ISL_774988	2020-06-27	Bangladesh
EPI_ISL_774959	2020-06-27	Bangladesh
EPI_ISL_775009	2020-06-27	Bangladesh
EPI_ISL_483688	2020-06-27	Bangladesh
EPI_ISL_625468	2020-06-27	Bangladesh
EPI_ISL_775002	2020-06-27	Bangladesh
EPI_ISL_746324	2020-06-27	Bangladesh
EPI_ISL_483690	2020-06-27	Bangladesh
EPI_ISL_775011	2020-06-27	Bangladesh
EPI_ISL_775007	2020-06-27	Bangladesh
EPI_ISL_775008	2020-06-28	Bangladesh
EPI_ISL_774999	2020-06-28	Bangladesh
EPI_ISL_774996	2020-06-28	Bangladesh
EPI_ISL_774987	2020-06-28	Bangladesh
EPI_ISL_775001	2020-06-28	Bangladesh
EPI_ISL_775003	2020-06-28	Bangladesh
EPI_ISL_774953	2020-06-28	Bangladesh
EPI_ISL_774977	2020-06-28	Bangladesh
EPI_ISL_774952	2020-06-28	Bangladesh
EPI_ISL_774954	2020-06-28	Bangladesh
EPI_ISL_774955	2020-06-28	Bangladesh
EPI_ISL_774970	2020-06-28	Bangladesh
EPI_ISL_774960	2020-06-28	Bangladesh
EPI_ISL_774963	2020-06-28	Bangladesh
EPI_ISL_774964	2020-06-28	Bangladesh
EPI_ISL_774965	2020-06-28	Bangladesh
EPI_ISL_774967	2020-06-28	Bangladesh
EPI_ISL_774968	2020-06-28	Bangladesh
EPI_ISL_774997	2020-06-28	Bangladesh
EPI_ISL_774969	2020-06-28	Bangladesh
EPI_ISL_774979	2020-06-28	Bangladesh
EPI_ISL_774998	2020-06-28	Bangladesh
EPI_ISL_774956	2020-06-28	Bangladesh
EPI_ISL_774990	2020-06-29	Bangladesh
EPI_ISL_774932	2020-06-30	Bangladesh
EPI_ISL_774934	2020-06-30	Bangladesh
EPI_ISL_774936	2020-06-30	Bangladesh
EPI_ISL_774941	2020-06-30	Bangladesh
EPI_ISL_774943	2020-06-30	Bangladesh
EPI_ISL_774948	2020-06-30	Bangladesh
EPI_ISL_774949	2020-06-30	Bangladesh
EPI_ISL_774951	2020-06-30	Bangladesh
EPI_ISL_774957	2020-06-30	Bangladesh
EPI_ISL_774958	2020-06-30	Bangladesh
EPI_ISL_854995	2020-06-30	Bangladesh
EPI_ISL_774962	2020-06-30	Bangladesh
EPI_ISL_854994	2020-06-30	Bangladesh
EPI_ISL_768730	2020-06-30	Bangladesh
EPI_ISL_746323	2020-06-30	Bangladesh
EPI_ISL_855013	2020-06-30	Bangladesh
EPI_ISL_855012	2020-06-30	Bangladesh
EPI_ISL_855011	2020-06-30	Bangladesh
EPI_ISL_855010	2020-06-30	Bangladesh
EPI_ISL_855009	2020-06-30	Bangladesh
EPI_ISL_855008	2020-06-30	Bangladesh
EPI_ISL_855007	2020-06-30	Bangladesh
EPI_ISL_855006	2020-06-30	Bangladesh
EPI_ISL_855005	2020-06-30	Bangladesh
EPI_ISL_855004	2020-06-30	Bangladesh
EPI_ISL_855003	2020-06-30	Bangladesh
EPI_ISL_855002	2020-06-30	Bangladesh
EPI_ISL_855001	2020-06-30	Bangladesh
EPI_ISL_855000	2020-06-30	Bangladesh
EPI_ISL_854996	2020-06-30	Bangladesh
EPI_ISL_854977	2020-06-30	Bangladesh
EPI_ISL_774938	2020-06-30	Bangladesh
EPI_ISL_854979	2020-06-30	Bangladesh
EPI_ISL_854985	2020-06-30	Bangladesh
EPI_ISL_854986	2020-06-30	Bangladesh
EPI_ISL_854987	2020-06-30	Bangladesh
EPI_ISL_854988	2020-06-30	Bangladesh
EPI_ISL_854983	2020-06-30	Bangladesh
EPI_ISL_854980	2020-06-30	Bangladesh
EPI_ISL_854989	2020-06-30	Bangladesh
EPI_ISL_854982	2020-06-30	Bangladesh
EPI_ISL_854984	2020-06-30	Bangladesh
EPI_ISL_854990	2020-06-30	Bangladesh
EPI_ISL_854981	2020-06-30	Bangladesh
EPI_ISL_854991	2020-06-30	Bangladesh
EPI_ISL_854992	2020-06-30	Bangladesh
EPI_ISL_854997	2020-06-30	Bangladesh
EPI_ISL_854998	2020-06-30	Bangladesh
EPI_ISL_854993	2020-06-30	Bangladesh
EPI_ISL_854999	2020-06-30	Bangladesh
EPI_ISL_854978	2020-06-30	Bangladesh
EPI_ISL_600471	2020-07-01	Bangladesh
EPI_ISL_600502	2020-07-01	Bangladesh
EPI_ISL_600476	2020-07-01	Bangladesh
EPI_ISL_600478	2020-07-01	Bangladesh
EPI_ISL_600489	2020-07-01	Bangladesh
EPI_ISL_625469	2020-07-01	Bangladesh
EPI_ISL_600466	2020-07-01	Bangladesh
EPI_ISL_600446	2020-07-01	Bangladesh
EPI_ISL_774929	2020-07-02	Bangladesh
EPI_ISL_600473	2020-07-02	Bangladesh
EPI_ISL_600522	2020-07-02	Bangladesh
EPI_ISL_774928	2020-07-02	Bangladesh
EPI_ISL_774917	2020-07-02	Bangladesh
EPI_ISL_774920	2020-07-02	Bangladesh
EPI_ISL_774921	2020-07-02	Bangladesh
EPI_ISL_774922	2020-07-02	Bangladesh
EPI_ISL_774923	2020-07-02	Bangladesh
EPI_ISL_774924	2020-07-02	Bangladesh
EPI_ISL_774925	2020-07-02	Bangladesh
EPI_ISL_625470	2020-07-02	Bangladesh
EPI_ISL_774931	2020-07-02	Bangladesh
EPI_ISL_774927	2020-07-02	Bangladesh
EPI_ISL_774933	2020-07-02	Bangladesh
EPI_ISL_774926	2020-07-02	Bangladesh
EPI_ISL_774930	2020-07-02	Bangladesh
EPI_ISL_600468	2020-07-02	Bangladesh
EPI_ISL_774918	2020-07-03	Bangladesh
EPI_ISL_774915	2020-07-03	Bangladesh
EPI_ISL_600505	2020-07-03	Bangladesh
EPI_ISL_774914	2020-07-03	Bangladesh
EPI_ISL_774916	2020-07-03	Bangladesh
EPI_ISL_600524	2020-07-03	Bangladesh
EPI_ISL_774950	2020-07-04	Bangladesh
EPI_ISL_774919	2020-07-04	Bangladesh
EPI_ISL_600500	2020-07-04	Bangladesh
EPI_ISL_774961	2020-07-04	Bangladesh
EPI_ISL_774947	2020-07-04	Bangladesh
EPI_ISL_774966	2020-07-04	Bangladesh
EPI_ISL_600507	2020-07-04	Bangladesh
EPI_ISL_774945	2020-07-05	Bangladesh
EPI_ISL_774940	2020-07-05	Bangladesh
EPI_ISL_774942	2020-07-05	Bangladesh
EPI_ISL_600527	2020-07-05	Bangladesh
EPI_ISL_774944	2020-07-05	Bangladesh
EPI_ISL_774939	2020-07-05	Bangladesh
EPI_ISL_774946	2020-07-05	Bangladesh
EPI_ISL_774937	2020-07-05	Bangladesh
EPI_ISL_774935	2020-07-05	Bangladesh
EPI_ISL_487372	2020-07-06	Bangladesh
EPI_ISL_487363	2020-07-06	Bangladesh
EPI_ISL_487376	2020-07-06	Bangladesh
EPI_ISL_487373	2020-07-06	Bangladesh
EPI_ISL_487375	2020-07-06	Bangladesh
EPI_ISL_487362	2020-07-06	Bangladesh
EPI_ISL_487364	2020-07-06	Bangladesh
EPI_ISL_487366	2020-07-06	Bangladesh
EPI_ISL_487382	2020-07-06	Bangladesh
EPI_ISL_487380	2020-07-06	Bangladesh
EPI_ISL_487367	2020-07-06	Bangladesh
EPI_ISL_487368	2020-07-06	Bangladesh
EPI_ISL_487378	2020-07-06	Bangladesh
EPI_ISL_487396	2020-07-06	Bangladesh
EPI_ISL_487395	2020-07-06	Bangladesh
EPI_ISL_487394	2020-07-06	Bangladesh
EPI_ISL_487393	2020-07-06	Bangladesh
EPI_ISL_487371	2020-07-06	Bangladesh
EPI_ISL_487383	2020-07-06	Bangladesh
EPI_ISL_487392	2020-07-06	Bangladesh
EPI_ISL_487386	2020-07-06	Bangladesh
EPI_ISL_487385	2020-07-06	Bangladesh
EPI_ISL_487384	2020-07-06	Bangladesh
EPI_ISL_490164	2020-07-07	Bangladesh
EPI_ISL_498253	2020-07-07	Bangladesh
EPI_ISL_490168	2020-07-07	Bangladesh
EPI_ISL_490167	2020-07-07	Bangladesh
EPI_ISL_490144	2020-07-07	Bangladesh
EPI_ISL_490114	2020-07-07	Bangladesh
EPI_ISL_490113	2020-07-07	Bangladesh
EPI_ISL_498808	2020-07-07	Bangladesh
EPI_ISL_503958	2020-07-07	Bangladesh
EPI_ISL_490111	2020-07-07	Bangladesh
EPI_ISL_490110	2020-07-07	Bangladesh
EPI_ISL_490109	2020-07-07	Bangladesh
EPI_ISL_490165	2020-07-07	Bangladesh
EPI_ISL_504040	2020-07-07	Bangladesh
EPI_ISL_498267	2020-07-07	Bangladesh
EPI_ISL_833179	2020-07-07	Bangladesh
EPI_ISL_498254	2020-07-07	Bangladesh
EPI_ISL_512774	2020-07-07	Bangladesh
EPI_ISL_906101	2020-07-08	Bangladesh
EPI_ISL_833177	2020-07-09	Bangladesh
EPI_ISL_774985	2020-07-10	Bangladesh
EPI_ISL_774994	2020-07-10	Bangladesh
EPI_ISL_774995	2020-07-10	Bangladesh
EPI_ISL_774992	2020-07-10	Bangladesh
EPI_ISL_774974	2020-07-11	Bangladesh
EPI_ISL_774973	2020-07-11	Bangladesh
EPI_ISL_774972	2020-07-11	Bangladesh
EPI_ISL_774983	2020-07-11	Bangladesh
EPI_ISL_774971	2020-07-11	Bangladesh
EPI_ISL_774989	2020-07-11	Bangladesh
EPI_ISL_774993	2020-07-12	Bangladesh
EPI_ISL_514253	2020-07-12	Bangladesh
EPI_ISL_774978	2020-07-12	Bangladesh
EPI_ISL_774980	2020-07-12	Bangladesh
EPI_ISL_774981	2020-07-12	Bangladesh
EPI_ISL_774982	2020-07-12	Bangladesh
EPI_ISL_498803	2020-07-12	Bangladesh
EPI_ISL_498804	2020-07-12	Bangladesh
EPI_ISL_774991	2020-07-12	Bangladesh
EPI_ISL_774975	2020-07-12	Bangladesh
EPI_ISL_774986	2020-07-12	Bangladesh
EPI_ISL_504177	2020-07-14	Bangladesh
EPI_ISL_498816	2020-07-14	Bangladesh
EPI_ISL_803870	2020-07-14	Bangladesh
EPI_ISL_498549	2020-07-14	Bangladesh
EPI_ISL_514230	2020-07-15	Bangladesh
EPI_ISL_498806	2020-07-15	Bangladesh
EPI_ISL_498805	2020-07-15	Bangladesh
EPI_ISL_498802	2020-07-15	Bangladesh
EPI_ISL_498801	2020-07-15	Bangladesh
EPI_ISL_1493059	2020-07-15	Bangladesh
EPI_ISL_498797	2020-07-15	Bangladesh
EPI_ISL_514231	2020-07-15	Bangladesh
EPI_ISL_504184	2020-07-15	Bangladesh
EPI_ISL_498800	2020-07-15	Bangladesh
EPI_ISL_504183	2020-07-15	Bangladesh
EPI_ISL_514228	2020-07-15	Bangladesh
EPI_ISL_845807	2020-07-15	Bangladesh
EPI_ISL_833181	2020-07-15	Bangladesh
EPI_ISL_1493069	2020-07-15	Bangladesh
EPI_ISL_1493066	2020-07-15	Bangladesh
EPI_ISL_514229	2020-07-15	Bangladesh
EPI_ISL_514232	2020-07-15	Bangladesh
EPI_ISL_504137	2020-07-16	Bangladesh
EPI_ISL_775000	2020-07-16	Bangladesh
EPI_ISL_775010	2020-07-16	Bangladesh
EPI_ISL_504178	2020-07-17	Bangladesh
EPI_ISL_625474	2020-07-17	Bangladesh
EPI_ISL_775006	2020-07-17	Bangladesh
EPI_ISL_775005	2020-07-17	Bangladesh
EPI_ISL_775004	2020-07-17	Bangladesh
EPI_ISL_498785	2020-07-18	Bangladesh
EPI_ISL_498817	2020-07-18	Bangladesh
EPI_ISL_625477	2020-07-18	Bangladesh
EPI_ISL_498787	2020-07-18	Bangladesh
EPI_ISL_498786	2020-07-18	Bangladesh
EPI_ISL_498550	2020-07-18	Bangladesh
EPI_ISL_498818	2020-07-18	Bangladesh
EPI_ISL_498784	2020-07-18	Bangladesh
EPI_ISL_625476	2020-07-18	Bangladesh
EPI_ISL_514244	2020-07-18	Bangladesh
EPI_ISL_504179	2020-07-18	Bangladesh
EPI_ISL_498274	2020-07-19	Bangladesh
EPI_ISL_498830	2020-07-19	Bangladesh
EPI_ISL_498268	2020-07-19	Bangladesh
EPI_ISL_498272	2020-07-19	Bangladesh
EPI_ISL_498273	2020-07-19	Bangladesh
EPI_ISL_775012	2020-07-19	Bangladesh
EPI_ISL_498417	2020-07-19	Bangladesh
EPI_ISL_498811	2020-07-19	Bangladesh
EPI_ISL_498809	2020-07-19	Bangladesh
EPI_ISL_498418	2020-07-19	Bangladesh
EPI_ISL_775014	2020-07-20	Bangladesh
EPI_ISL_498892	2020-07-20	Bangladesh
EPI_ISL_514615	2020-07-20	Bangladesh
EPI_ISL_768741	2020-07-20	Bangladesh
EPI_ISL_775016	2020-07-20	Bangladesh
EPI_ISL_514613	2020-07-21	Bangladesh
EPI_ISL_775015	2020-07-21	Bangladesh
EPI_ISL_498466	2020-07-21	Bangladesh
EPI_ISL_514580	2020-07-21	Bangladesh
EPI_ISL_514252	2020-07-21	Bangladesh
EPI_ISL_514251	2020-07-21	Bangladesh
EPI_ISL_498467	2020-07-21	Bangladesh
EPI_ISL_775018	2020-07-21	Bangladesh
EPI_ISL_514614	2020-07-21	Bangladesh
EPI_ISL_498814	2020-07-21	Bangladesh
EPI_ISL_514240	2020-07-21	Bangladesh
EPI_ISL_514241	2020-07-21	Bangladesh
EPI_ISL_498815	2020-07-21	Bangladesh
EPI_ISL_504176	2020-07-21	Bangladesh
EPI_ISL_514242	2020-07-21	Bangladesh
EPI_ISL_514245	2020-07-21	Bangladesh
EPI_ISL_514239	2020-07-21	Bangladesh
EPI_ISL_498419	2020-07-21	Bangladesh
EPI_ISL_514238	2020-07-21	Bangladesh
EPI_ISL_775017	2020-07-21	Bangladesh
EPI_ISL_514247	2020-07-21	Bangladesh
EPI_ISL_514246	2020-07-21	Bangladesh
EPI_ISL_514243	2020-07-21	Bangladesh
EPI_ISL_775013	2020-07-22	Bangladesh
EPI_ISL_514440	2020-07-22	Bangladesh
EPI_ISL_514434	2020-07-22	Bangladesh
EPI_ISL_514441	2020-07-23	Bangladesh
EPI_ISL_845808	2020-07-24	Bangladesh
EPI_ISL_514237	2020-07-24	Bangladesh
EPI_ISL_514235	2020-07-24	Bangladesh
EPI_ISL_514129	2020-07-24	Bangladesh
EPI_ISL_625475	2020-07-24	Bangladesh
EPI_ISL_514233	2020-07-24	Bangladesh
EPI_ISL_514236	2020-07-24	Bangladesh
EPI_ISL_514130	2020-07-24	Bangladesh
EPI_ISL_514234	2020-07-24	Bangladesh
EPI_ISL_768740	2020-07-29	Bangladesh
EPI_ISL_514248	2020-07-31	Bangladesh
EPI_ISL_625473	2020-07-31	Bangladesh
EPI_ISL_603223	2020-07-31	Bangladesh
EPI_ISL_603224	2020-07-31	Bangladesh
EPI_ISL_603225	2020-07-31	Bangladesh
EPI_ISL_514250	2020-07-31	Bangladesh
EPI_ISL_514249	2020-07-31	Bangladesh
EPI_ISL_833150	2020-07-31	Bangladesh
EPI_ISL_625472	2020-08-04	Bangladesh
EPI_ISL_700338	2020-08-07	Bangladesh
EPI_ISL_605783	2020-08-08	Bangladesh
EPI_ISL_700334	2020-08-10	Bangladesh
EPI_ISL_700339	2020-08-12	Bangladesh
EPI_ISL_700340	2020-08-15	Bangladesh
EPI_ISL_700341	2020-08-18	Bangladesh
EPI_ISL_906087	2020-08-20	Bangladesh
EPI_ISL_700337	2020-08-20	Bangladesh
EPI_ISL_700333	2020-08-21	Bangladesh
EPI_ISL_1123295	2020-08-23	Bangladesh
EPI_ISL_735501	2020-08-23	Bangladesh
EPI_ISL_700330	2020-08-23	Bangladesh
EPI_ISL_1123293	2020-08-24	Bangladesh
EPI_ISL_1123294	2020-08-25	Bangladesh
EPI_ISL_1123296	2020-08-26	Bangladesh
EPI_ISL_1133119	2020-08-26	Bangladesh
EPI_ISL_735502	2020-08-26	Bangladesh
EPI_ISL_700329	2020-08-26	Bangladesh
EPI_ISL_1133203	2020-08-27	Bangladesh
EPI_ISL_768742	2020-08-29	Bangladesh
EPI_ISL_700335	2020-08-31	Bangladesh
EPI_ISL_700342	2020-09-01	Bangladesh
EPI_ISL_775217	2020-09-05	Bangladesh
EPI_ISL_890193	2020-09-05	Bangladesh
EPI_ISL_700343	2020-09-06	Bangladesh
EPI_ISL_700331	2020-09-06	Bangladesh
EPI_ISL_906103	2020-09-08	Bangladesh
EPI_ISL_700332	2020-09-12	Bangladesh
EPI_ISL_700344	2020-09-13	Bangladesh
EPI_ISL_700345	2020-09-14	Bangladesh
EPI_ISL_700328	2020-09-16	Bangladesh
EPI_ISL_700346	2020-09-17	Bangladesh
EPI_ISL_700336	2020-09-21	Bangladesh
EPI_ISL_700347	2020-09-26	Bangladesh
EPI_ISL_1469982	2020-10-01	Bangladesh
EPI_ISL_775215	2020-10-05	Bangladesh
EPI_ISL_603249	2020-10-05	Bangladesh
EPI_ISL_603247	2020-10-05	Bangladesh
EPI_ISL_890191	2020-10-05	Bangladesh
EPI_ISL_603250	2020-10-05	Bangladesh
EPI_ISL_603246	2020-10-05	Bangladesh
EPI_ISL_1469983	2020-10-07	Bangladesh
EPI_ISL_603240	2020-10-08	Bangladesh
EPI_ISL_603239	2020-10-08	Bangladesh
EPI_ISL_603222	2020-10-08	Bangladesh
EPI_ISL_1469985	2020-10-10	Bangladesh
EPI_ISL_603242	2020-10-10	Bangladesh
EPI_ISL_603245	2020-10-10	Bangladesh
EPI_ISL_603244	2020-10-10	Bangladesh
EPI_ISL_603243	2020-10-10	Bangladesh
EPI_ISL_1360433	2020-10-11	Bangladesh
EPI_ISL_603221	2020-10-14	Bangladesh
EPI_ISL_603238	2020-10-14	Bangladesh
EPI_ISL_1123265	2020-10-16	Bangladesh
EPI_ISL_735492	2020-10-16	Bangladesh
EPI_ISL_775216	2020-10-17	Bangladesh
EPI_ISL_890192	2020-10-17	Bangladesh
EPI_ISL_603241	2020-10-18	Bangladesh
EPI_ISL_1469984	2020-10-19	Bangladesh
EPI_ISL_1469981	2020-10-26	Bangladesh
EPI_ISL_1469980	2020-10-29	Bangladesh
EPI_ISL_1469987	2020-11-01	Bangladesh
EPI_ISL_1360434	2020-11-04	Bangladesh
EPI_ISL_1360435	2020-11-07	Bangladesh
EPI_ISL_1123268	2020-11-09	Bangladesh
EPI_ISL_754178	2020-11-12	Bangladesh
EPI_ISL_754179	2020-11-12	Bangladesh
EPI_ISL_890190	2020-11-14	Bangladesh
EPI_ISL_775214	2020-11-14	Bangladesh
EPI_ISL_735495	2020-11-15	Bangladesh
EPI_ISL_1360436	2020-11-16	Bangladesh
EPI_ISL_906105	2020-11-18	Bangladesh
EPI_ISL_735497	2020-11-21	Bangladesh
EPI_ISL_735493	2020-11-22	Bangladesh
EPI_ISL_906096	2020-11-22	Bangladesh
EPI_ISL_735496	2020-11-23	Bangladesh
EPI_ISL_735494	2020-11-24	Bangladesh
EPI_ISL_1123266	2020-11-24	Bangladesh
EPI_ISL_1123267	2020-11-24	Bangladesh
EPI_ISL_754177	2020-11-25	Bangladesh
EPI_ISL_754173	2020-11-25	Bangladesh
EPI_ISL_735490	2020-11-26	Bangladesh
EPI_ISL_1273443	2020-11-26	Bangladesh
EPI_ISL_1123264	2020-11-28	Bangladesh
EPI_ISL_1360437	2020-11-29	Bangladesh
EPI_ISL_754176	2020-11-30	Bangladesh
EPI_ISL_906089	2020-12-01	Bangladesh
EPI_ISL_906094	2020-12-02	Bangladesh
EPI_ISL_906085	2020-12-02	Bangladesh
EPI_ISL_906082	2020-12-02	Bangladesh
EPI_ISL_735500	2020-12-02	Bangladesh
EPI_ISL_906102	2020-12-02	Bangladesh
EPI_ISL_906090	2020-12-02	Bangladesh
EPI_ISL_884088	2020-12-02	Bangladesh
EPI_ISL_906107	2020-12-02	Bangladesh
EPI_ISL_1133253	2020-12-02	Bangladesh
EPI_ISL_754109	2020-12-02	Bangladesh
EPI_ISL_906104	2020-12-02	Bangladesh
EPI_ISL_753701	2020-12-02	Bangladesh
EPI_ISL_754059	2020-12-02	Bangladesh
EPI_ISL_753700	2020-12-02	Bangladesh
EPI_ISL_753697	2020-12-02	Bangladesh
EPI_ISL_906109	2020-12-03	Bangladesh
EPI_ISL_906108	2020-12-03	Bangladesh
EPI_ISL_1360431	2020-12-03	Bangladesh
EPI_ISL_1360432	2020-12-03	Bangladesh
EPI_ISL_906110	2020-12-03	Bangladesh
EPI_ISL_906088	2020-12-03	Bangladesh
EPI_ISL_735498	2020-12-04	Bangladesh
EPI_ISL_1123292	2020-12-04	Bangladesh
EPI_ISL_884087	2020-12-04	Bangladesh
EPI_ISL_1123290	2020-12-04	Bangladesh
EPI_ISL_1123291	2020-12-04	Bangladesh
EPI_ISL_1233922	2020-12-05	Bangladesh
EPI_ISL_735499	2020-12-05	Bangladesh
EPI_ISL_906111	2020-12-05	Bangladesh
EPI_ISL_906093	2020-12-05	Bangladesh
EPI_ISL_1133254	2020-12-05	Bangladesh
EPI_ISL_775019	2020-12-05	Bangladesh
EPI_ISL_747283	2020-12-06	Bangladesh
EPI_ISL_1360418	2020-12-06	Bangladesh
EPI_ISL_906084	2020-12-06	Bangladesh
EPI_ISL_1233923	2020-12-08	Bangladesh
EPI_ISL_775020	2020-12-08	Bangladesh
EPI_ISL_890189	2020-12-08	Bangladesh
EPI_ISL_775213	2020-12-08	Bangladesh
EPI_ISL_906112	2020-12-09	Bangladesh
EPI_ISL_906100	2020-12-09	Bangladesh
EPI_ISL_906113	2020-12-10	Bangladesh
EPI_ISL_906097	2020-12-10	Bangladesh
EPI_ISL_1360452	2020-12-10	Bangladesh
EPI_ISL_906099	2020-12-12	Bangladesh
EPI_ISL_906114	2020-12-12	Bangladesh
EPI_ISL_906115	2020-12-12	Bangladesh
EPI_ISL_906092	2020-12-12	Bangladesh
EPI_ISL_890194	2020-12-15	Bangladesh
EPI_ISL_775218	2020-12-15	Bangladesh
EPI_ISL_774976	2020-12-19	Bangladesh
EPI_ISL_906106	2020-12-19	Bangladesh
EPI_ISL_1360444	2020-12-19	Bangladesh
EPI_ISL_890188	2020-12-19	Bangladesh
EPI_ISL_906095	2020-12-20	Bangladesh
EPI_ISL_1360443	2020-12-20	Bangladesh
EPI_ISL_1498134	2020-12-20	Bangladesh
EPI_ISL_1498152	2020-12-21	Bangladesh
EPI_ISL_1498147	2020-12-21	Bangladesh
EPI_ISL_1040484	2020-12-22	Bangladesh
EPI_ISL_1036233	2020-12-22	Bangladesh
EPI_ISL_1082450	2020-12-22	Bangladesh
EPI_ISL_1036240	2020-12-22	Bangladesh
EPI_ISL_1498146	2020-12-22	Bangladesh
EPI_ISL_1034794	2020-12-22	Bangladesh
EPI_ISL_1072988	2020-12-22	Bangladesh
EPI_ISL_1498133	2020-12-22	Bangladesh
EPI_ISL_1036269	2020-12-22	Bangladesh
EPI_ISL_1084761	2020-12-22	Bangladesh
EPI_ISL_1036752	2020-12-22	Bangladesh
EPI_ISL_1040485	2020-12-22	Bangladesh
EPI_ISL_1360442	2020-12-23	Bangladesh
EPI_ISL_1040482	2020-12-24	Bangladesh
EPI_ISL_1040481	2020-12-24	Bangladesh
EPI_ISL_1040479	2020-12-24	Bangladesh
EPI_ISL_1036622	2020-12-24	Bangladesh
EPI_ISL_1070400	2020-12-24	Bangladesh
EPI_ISL_1035809	2020-12-24	Bangladesh
EPI_ISL_1034763	2020-12-24	Bangladesh
EPI_ISL_906083	2020-12-24	Bangladesh
EPI_ISL_1036751	2020-12-24	Bangladesh
EPI_ISL_1498128	2020-12-26	Bangladesh
EPI_ISL_1498129	2020-12-27	Bangladesh
EPI_ISL_1498144	2020-12-27	Bangladesh
EPI_ISL_1498148	2020-12-27	Bangladesh
EPI_ISL_1033158	2020-12-28	Bangladesh
EPI_ISL_1035872	2020-12-28	Bangladesh
EPI_ISL_1498130	2020-12-30	Bangladesh
EPI_ISL_1498142	2020-12-31	Bangladesh
EPI_ISL_906116	2020-12-31	Bangladesh
EPI_ISL_906091	2020-12-31	Bangladesh
EPI_ISL_1085006	2021-01-01	Bangladesh
EPI_ISL_1360438	2021-01-02	Bangladesh
EPI_ISL_1360416	2021-01-02	Bangladesh
EPI_ISL_1040483	2021-01-03	Bangladesh
EPI_ISL_1072961	2021-01-03	Bangladesh
EPI_ISL_1072987	2021-01-03	Bangladesh
EPI_ISL_1036753	2021-01-03	Bangladesh
EPI_ISL_1036737	2021-01-03	Bangladesh
EPI_ISL_906098	2021-01-04	Bangladesh
EPI_ISL_890237	2021-01-06	Bangladesh
EPI_ISL_1498143	2021-01-07	Bangladesh
EPI_ISL_906086	2021-01-07	Bangladesh
EPI_ISL_1360439	2021-01-09	Bangladesh
EPI_ISL_1360417	2021-01-09	Bangladesh
EPI_ISL_1360440	2021-01-10	Bangladesh
EPI_ISL_1360420	2021-01-11	Bangladesh
EPI_ISL_1360419	2021-01-11	Bangladesh
EPI_ISL_1360413	2021-01-11	Bangladesh
EPI_ISL_1360441	2021-01-11	Bangladesh
EPI_ISL_1360414	2021-01-13	Bangladesh
EPI_ISL_1360421	2021-01-16	Bangladesh
EPI_ISL_1360415	2021-01-16	Bangladesh
EPI_ISL_955103	2021-01-18	Bangladesh
EPI_ISL_943572	2021-01-18	Bangladesh
EPI_ISL_943566	2021-01-18	Bangladesh
EPI_ISL_943554	2021-01-18	Bangladesh
EPI_ISL_943549	2021-01-18	Bangladesh
EPI_ISL_983500	2021-01-18	Bangladesh
EPI_ISL_1492682	2021-01-18	Bangladesh
EPI_ISL_1498135	2021-01-18	Bangladesh
EPI_ISL_959372	2021-01-18	Bangladesh
EPI_ISL_954752	2021-01-19	Bangladesh
EPI_ISL_1360429	2021-01-19	Bangladesh
EPI_ISL_959309	2021-01-19	Bangladesh
EPI_ISL_982505	2021-01-19	Bangladesh
EPI_ISL_959545	2021-01-19	Bangladesh
EPI_ISL_982841	2021-01-19	Bangladesh
EPI_ISL_943563	2021-01-19	Bangladesh
EPI_ISL_943559	2021-01-19	Bangladesh
EPI_ISL_959371	2021-01-19	Bangladesh
EPI_ISL_964886	2021-01-19	Bangladesh
EPI_ISL_959538	2021-01-19	Bangladesh
EPI_ISL_964880	2021-01-19	Bangladesh
EPI_ISL_983330	2021-01-20	Bangladesh
EPI_ISL_959386	2021-01-20	Bangladesh
EPI_ISL_959416	2021-01-20	Bangladesh
EPI_ISL_959368	2021-01-20	Bangladesh
EPI_ISL_959374	2021-01-21	Bangladesh
EPI_ISL_959475	2021-01-21	Bangladesh
EPI_ISL_1360422	2021-01-21	Bangladesh
EPI_ISL_964884	2021-01-22	Bangladesh
EPI_ISL_1034736	2021-01-22	Bangladesh
EPI_ISL_983370	2021-01-22	Bangladesh
EPI_ISL_959370	2021-01-22	Bangladesh
EPI_ISL_959377	2021-01-22	Bangladesh
EPI_ISL_982236	2021-01-23	Bangladesh
EPI_ISL_983369	2021-01-23	Bangladesh
EPI_ISL_943552	2021-01-23	Bangladesh
EPI_ISL_983493	2021-01-23	Bangladesh
EPI_ISL_954776	2021-01-23	Bangladesh
EPI_ISL_943561	2021-01-24	Bangladesh
EPI_ISL_943571	2021-01-24	Bangladesh
EPI_ISL_955101	2021-01-24	Bangladesh
EPI_ISL_981977	2021-01-25	Bangladesh
EPI_ISL_1360445	2021-01-25	Bangladesh
EPI_ISL_955172	2021-01-25	Bangladesh
EPI_ISL_983001	2021-01-25	Bangladesh
EPI_ISL_954751	2021-01-25	Bangladesh
EPI_ISL_959367	2021-01-25	Bangladesh
EPI_ISL_954749	2021-01-25	Bangladesh
EPI_ISL_983344	2021-01-25	Bangladesh
EPI_ISL_1081838	2021-01-25	Bangladesh
EPI_ISL_954748	2021-01-25	Bangladesh
EPI_ISL_964917	2021-01-25	Bangladesh
EPI_ISL_1360423	2021-01-27	Bangladesh
EPI_ISL_1360424	2021-01-27	Bangladesh
EPI_ISL_1360425	2021-02-03	Bangladesh
EPI_ISL_1360426	2021-02-18	Bangladesh
EPI_ISL_1360427	2021-02-18	Bangladesh
EPI_ISL_1360446	2021-02-20	Bangladesh
EPI_ISL_1360428	2021-02-27	Bangladesh
EPI_ISL_1360447	2021-02-28	Bangladesh
EPI_ISL_1360448	2021-03-09	Bangladesh
EPI_ISL_1360430	2021-03-09	Bangladesh
EPI_ISL_1360449	2021-03-11	Bangladesh
EPI_ISL_1360450	2021-03-11	Bangladesh
EPI_ISL_1498145	2021-03-11	Bangladesh
EPI_ISL_1360451	2021-03-14	Bangladesh
EPI_ISL_1469969	2021-03-14	Bangladesh
EPI_ISL_1498127	2021-03-14	Bangladesh
EPI_ISL_1498131	2021-03-15	Bangladesh
EPI_ISL_1498137	2021-03-15	Bangladesh
EPI_ISL_1498126	2021-03-15	Bangladesh
EPI_ISL_1469967	2021-03-16	Bangladesh
EPI_ISL_1508841	2021-03-16	Bangladesh
EPI_ISL_1508950	2021-03-16	Bangladesh
EPI_ISL_1508954	2021-03-16	Bangladesh
EPI_ISL_1508952	2021-03-16	Bangladesh
EPI_ISL_1509000	2021-03-16	Bangladesh
EPI_ISL_1508946	2021-03-16	Bangladesh
EPI_ISL_1508943	2021-03-16	Bangladesh
EPI_ISL_1508942	2021-03-16	Bangladesh
EPI_ISL_1508940	2021-03-16	Bangladesh
EPI_ISL_1508915	2021-03-16	Bangladesh
EPI_ISL_1508893	2021-03-16	Bangladesh
EPI_ISL_1508892	2021-03-16	Bangladesh
EPI_ISL_1508891	2021-03-16	Bangladesh
EPI_ISL_1509924	2021-03-16	Bangladesh
EPI_ISL_1509001	2021-03-16	Bangladesh
EPI_ISL_1508955	2021-03-16	Bangladesh
EPI_ISL_1498136	2021-03-16	Bangladesh
EPI_ISL_1509272	2021-03-16	Bangladesh
EPI_ISL_1509298	2021-03-16	Bangladesh
EPI_ISL_1509299	2021-03-16	Bangladesh
EPI_ISL_1509637	2021-03-16	Bangladesh
EPI_ISL_1520103	2021-03-16	Bangladesh
EPI_ISL_1520105	2021-03-16	Bangladesh
EPI_ISL_1524771	2021-03-16	Bangladesh
EPI_ISL_1524775	2021-03-16	Bangladesh
EPI_ISL_1524776	2021-03-16	Bangladesh
EPI_ISL_1524802	2021-03-16	Bangladesh
EPI_ISL_1524872	2021-03-16	Bangladesh
EPI_ISL_1508828	2021-03-16	Bangladesh
EPI_ISL_1508833	2021-03-16	Bangladesh
EPI_ISL_1498132	2021-03-16	Bangladesh
EPI_ISL_1508999	2021-03-16	Bangladesh
EPI_ISL_1469966	2021-03-17	Bangladesh
EPI_ISL_1498138	2021-03-18	Bangladesh
EPI_ISL_1469968	2021-03-18	Bangladesh
EPI_ISL_1469979	2021-03-20	Bangladesh
EPI_ISL_1469978	2021-03-20	Bangladesh
EPI_ISL_1469977	2021-03-20	Bangladesh
EPI_ISL_1469965	2021-03-21	Bangladesh
EPI_ISL_1469964	2021-03-21	Bangladesh
EPI_ISL_1469973	2021-03-21	Bangladesh
EPI_ISL_1469971	2021-03-21	Bangladesh
EPI_ISL_1469974	2021-03-21	Bangladesh
EPI_ISL_1469975	2021-03-22	Bangladesh
EPI_ISL_1469970	2021-03-22	Bangladesh
EPI_ISL_1469972	2021-03-23	Bangladesh
EPI_ISL_1469976	2021-03-25	Bangladesh
EPI_ISL_1469986	2021-03-26	Bangladesh
EPI_ISL_1498150	2021-03-28	Bangladesh
EPI_ISL_1498151	2021-03-28	Bangladesh
EPI_ISL_1498139	2021-03-28	Bangladesh
EPI_ISL_1498140	2021-03-29	Bangladesh
EPI_ISL_1498141	2021-03-31	Bangladesh
EPI_ISL_1498149	2021-03-31	Bangladesh
